# Regulation of Plant Phototropic Growth by NPH3/RPT2-like Substrate Phosphorylation and 14-3-3 Binding

**DOI:** 10.1101/2021.04.09.439135

**Authors:** Stuart Sullivan, Thomas Waksman, Louise Henderson, Dimitra Paliogianni, Melanie Lütkemeyer, Noriyuki Suetsugu, John M. Christie

## Abstract

Polarity underlies all plant physiology and directional growth responses such as phototropism. Yet, our understanding of how plant tropic responses are established is far from complete. The plasma-membrane associated BTB-containing protein, NON-PHOTOTROPIC HYPOCOTYL 3 (NPH3) is a key determinant of phototropic growth which is regulated by AGC kinases known as the phototropins (phots). However, the mechanism by which phots initiate phototropic signalling via NPH3, and other NPH3/RPT2-like (NRL) members, has remained unresolved. Here we demonstrate that NPH3 is directly phosphorylated by phot1 both *in vitro* and *in vivo*. Light-dependent phosphorylation within a conserved consensus sequence (RxS) located at the extreme C-terminus of NPH3 is necessary to promote its functionality for phototropism and petiole positioning in *Arabidopsis*. Phosphorylation of this region by phot1 also triggers 14-3-3 binding combined with changes in NPH3 phosphorylation and localisation status. Seedlings expressing mutants of NPH3 that are unable to bind or constitutively bind 14-3-3s show compromised functionality that is consistent with a model where signalling outputs arising from a gradient in NPH3 RxS phosphorylation/localisation across the stem are a major contributor to phototropic responsiveness. Our current findings provide further evidence that 14-3-3 proteins are instrumental components regulating auxin-dependent growth and show for the first time that NRL proteins are direct phosphorylation targets for plant AGC kinases. Moreover, the C-terminal phosphorylation site/14-3-3-binding motif of NPH3 is conserved in several members of the NRL family, suggesting a common mechanism of regulation.
