## Supplemental Table 1 for "Regulation of Plant Phototropic Growth by NPH3/RPT2-like Substrate Phosphorylation and 14-3-3 Binding"

### Sheet: TableS1
AtG Number	Dark-rep1	Dark-rep2	Light-rep1	Light-rep2	Peptides-D-rep1	Peptides-D-rep2	Peptides-L-rep1	Peptides-L-rep2	AVG-Dark	AVG-Light	STDEV-Dark	STDEV-Light	AVG-Light/AVG-Dark	Gene Name	Description
AT5G16050	0	0	0.874273	2.62397	1	3	5	8	0	1.74912	0	1.23722	#DIV/0!	GENERAL REGULATORY FACTOR 5 (GRF5)	Encodes GF14 upsilon chain, a 14-3-3 gene family member.
AT1G35160	0.0549343	0	1.00708	1.53564	1	4	3	7	0.0274671	1.27136	0.0388444	0.373746	46.2867	GF14 PROTEIN PHI CHAIN (GF14 PHI)	GF14 protein phi chain member of 14-3-3 protein family. This protein is reported to interact with the BZR1 transcription factor involved in brassinosteroid signaling and may affect the nucleocytoplasmic shuttling of BZR1 The mRNA is cell-to-cell mobile.
AT3G02520	0.107496	0.0442685	0.783027	3.67253	2	3	5	10	0.0758822	2.22778	0.0447086	2.04318	29.3583	GENERAL REGULATORY FACTOR 7 (GRF7)	Encodes GF14 ν, a 14-3-3 protein isoform (14-3-3ν).
AT5G65430	0	0.240741	1.53193	5.03711	0	3	4	9	0.120371	3.28452	0.17023	2.47853	27.2867	GENERAL REGULATORY FACTOR 8 (GRF8)	member of 14-3-3 proteins. This protein is reported to interact with the BZR1 transcription factor involved in brassinosteroid signaling and may affect the nucleocytoplasmic shuttling of BZR1
AT2G42590	0.118837	0.0600409	1.15909	2.7976	2	2	3	5	0.0894388	1.97835	0.0415749	1.1586	22.1196	GENERAL REGULATORY FACTOR 9 (GRF9)	14-3-3 gene. Binds calcium and displays induced structural changes.
AT4G09000	0.278625	1.19226	5.62452	26.1713	2	9	8	12	0.735444	15.8979	0.646039	14.5288	21.6168	GENERAL REGULATORY FACTOR 1 (GRF1)	Encodes a 14-3-3 gene, designated GRF1 chi (for general regulatory factor1-G-box factor 14-3-3 homolog isoform chi). The major native forms of 14-3-3s are homo- and hetero-dimers, the biological functions of which are to interact physically with specific client proteins and thereby effect a change in the client. As a result, 14-3-3s are involved in a vast array of processes such as the response t…
AT1G22300	0.393586	0.343892	4.42746	11.3777	4	5	7	9	0.368739	7.90259	0.0351384	4.91457	21.4314	GENERAL REGULATORY FACTOR 10 (GRF10)	Encodes a 14-3-3 protein. This protein is reported to interact with the BZR1 transcription factor involved in brassinosteroid signaling and may affect the nucleocytoplasmic shuttling of BZR1
AT1G78300	0.371454	0.540378	5.78406	12.8051	4	7	8	12	0.455916	9.2946	0.119447	4.96466	20.3867	GENERAL REGULATORY FACTOR 2 (GRF2)	G-box binding factor GF14 omega encoding a 14-3-3 protein The mRNA is cell-to-cell mobile.
AT5G38480	0.600538	0.139043	4.28782	5.52792	2	4	6	9	0.36979	4.90787	0.326326	0.876881	13.272	GENERAL REGULATORY FACTOR 3 (GRF3)	general regulatory factor, a 14-3-3 gene
AT5G10450	0	0.125202	0.49524	1.09667	0	4	4	9	0.062601	0.795955	0.0885312	0.425276	12.7147	G-BOX REGULATING FACTOR 6 (GRF6)	Encodes a member of the 14-3-3 gene family that is a lambda isoform (14-3-3λ). Interacts with APX3 (ascorbate peroxidase) and AKR2 , suggesting a role in mediating oxidative metabolism in stress response. This protein was shown to colocalize and interact with SERK1 by which it is phosphorylated. This protein is also reported to interact with the phosphorylated form of the BZR1 transcription facto…
AT3G15950	0.0161102	0.0634384	0.315029	0.126019	1	2	2	2	0.0397743	0.220524	0.0334661	0.133651	5.54439	(NAI2)	Similar to TSK-associating protein 1 (TSA1), contains 10 EFE repeats, a novel repeat sequence unique to plants. Expressed preferentially in the roots.Protein is localized to ER bodies- an endoplasmic reticulum derived structure. Loss of function mutations lack ER bodies.
AT1G78850	0.163269	0.161039	0.877378	0.485655	2	2	4	4	0.162154	0.681516	0.00157682	0.27699	4.2029	MANNOSE BINDING LECTIN1 (MBL1)	curculin-like (mannose-binding) lectin family protein, low similarity to ser/thr protein kinase from Zea mays (GI:2598067); contains Pfam lectin (probable mannose binding) domain PF01453 but not the protein kinase domain of the Z. mays protein
AT1G22530	0.165265	0.247498	0.506099	0.533511	3	4	3	7	0.206381	0.519805	0.0581475	0.0193835	2.51866	PATELLIN 2 (PATL2)	PATLs belong to a family of proteins having a Golgi dynamics (GOLD) domain in tandem with the Sec14p-like domain. PATLs are auxin regulated. Quadruple mutants (patl2456) show altered PIN1 lateralization in root endodermis cells.
AT1G01620	1.22104	0.067221	2.41916	0.291256	4	3	6	4	0.644128	1.35521	0.81587	1.50465	2.10394	PLASMA MEMBRANE INTRINSIC PROTEIN 1C (PIP1C)	a member of the plasma membrane intrinsic protein subfamily PIP1. localizes to the plasma membrane and exhibits water transport activity in Xenopus oocyte. expressed ubiquitously and protein level decreases slightly during leaf development.
AT4G35090	0.213865	1.20389	0.0908068	0.616937	2	6	2	5	0.708876	0.353872	0.700052	0.372031	0.499202	CATALASE 2 (CAT2)	Encodes a peroxisomal catalase, highly expressed in bolts and leaves. mRNA expression patterns show circadian regulation with mRNA levels being high in the subjective early morning. Loss of function mutations have increased H2O2 levels and increased H2O2 sensitivity. Mutants accumulate more toxic ions yet show decreased sensitivity to Li+. This decreased sensitivity is most likely due to an insen…
AT5G14040	1.10787	0.550722	0.484827	0.336227	3	3	3	2	0.829295	0.410527	0.393962	0.105076	0.495031	PHOSPHATE TRANSPORTER 3;1 (PHT3;1)	Encodes a mitochondrial phosphate transporter. Modulates plant responses to salt stress.
AT2G21660	1.63592	1.39451	0.990977	0.509108	4	4	4	3	1.51522	0.750042	0.170697	0.340733	0.495007	RNA-BINDING GLYCINE-RICH PROTEIN A3 (RBGA3)	Encodes a small glycine-rich RNA binding protein that is part of a negative-feedback loop through which AtGRP7 regulates the circadian oscillations of its own transcript. Gene expression is induced by cold. GRP7 appears to promote stomatal opening and reduce tolerance under salt and dehydration stress conditions, but, promotes stomatal closing and thereby increases stress tolerance under conditio…
AT2G05920	2.48446	1.50613	1.0692	0.874478	3	7	3	5	1.9953	0.97184	0.691785	0.13769	0.487066	SUBTILASE 1.8 (SBT1.8)	Subtilase family protein;(source:Araport11)
AT2G36160	1.1604	6.71074	0.487537	3.33342	5	7	5	7	3.93557	1.91048	3.92469	2.01234	0.485439		Ribosomal protein S11 family protein;(source:Araport11)
AT3G02090	1.11805	0.604759	0.539773	0.269046	4	3	4	3	0.861403	0.404409	0.36295	0.191433	0.469477	(MPPBETA)	Insulinase (Peptidase family M16) protein;(source:Araport11)
AT4G34980	1.67988	1.5668	0.872575	0.642956	4	7	4	5	1.62334	0.757765	0.0799622	0.162365	0.466794	SUBTILISIN-LIKE SERINE PROTEASE 2 (SLP2)	Serine protease similar to subtilisin.
AT1G62020	2.4504	2.24421	1.02841	1.15899	9	17	8	15	2.3473	1.0937	0.145797	0.0923339	0.465938		Coatomer, alpha subunit;(source:Araport11)
AT4G27170	5.6745	5.76069	2.89983	2.41127	2	3	3	2	5.7176	2.65555	0.0609468	0.345464	0.464453	SEED STORAGE ALBUMIN 4 (SESA4)	seed storage albumin 4;(source:Araport11)
AT5G20490	1.45309	0.874589	0.615837	0.454141	6	10	6	10	1.16384	0.534989	0.40906	0.114336	0.459677	(XIK)	Encodes a member of the type XI myosin protein family involved in root hair growth, trichome development, and organelle trafficking. Required for fast root hair growth. This gene appears to be expressed at low levels throughout the plant.
AT2G38760	0.416215	0.463618	0.153826	0.244705	2	4	2	2	0.439917	0.199266	0.033519	0.0642608	0.452962	ANNEXIN 3 (ANNAT3)	Annexins are calcium binding proteins that are localized in the cytoplasm. When cytosolic Ca2+ increases, they relocate to the plasma membrane. The mRNA is cell-to-cell mobile.
AT1G77180	0.478207	0.365289	0.206062	0.167208	3	3	3	3	0.421748	0.186635	0.079845	0.0274741	0.442528	SNW/SKI-INTERACTING PROTEIN (SKIP)	Encodes a putative transcriptional factor. Shows transcriptional activator activity in yeast. Involved in response to abscisic acid, salt and osmotic stress. SKIP lengthens period of the circadian clock by impairing the alternative splicing of PRR7 and PRR9. SKIP regulates the splicing of SEF pre-mRNA and suppresses flowering by activation of FLC.
AT5G26670	1.6411	0.408264	0.784777	0.0979228	5	7	5	5	1.02468	0.44135	0.871743	0.485679	0.43072	PECTIN ACETYESTERASE 10 (ATPAE10)	Pectinacetylesterase family protein;(source:Araport11)
AT2G46280	1.18335	1.50123	0.544851	0.611274	4	7	4	5	1.34229	0.578062	0.224775	0.046968	0.430655	TGF-BETA RECEPTOR INTERACTING PROTEIN 1 (TRIP-1)	Encodes a homolog of mammalian TGF-beta receptor interacting protein. Co-immunoprecipitates with BRI1 and can be phosphorylated in vitro by BRI1 at specific sites (Thr-14, Thr-89, and either Thr-197 or Ser-198). May therefore be a cytoplasmic BRI1 substrate and involved in brassinosteroid regulated plant growth and development.The encoded protein has two DWD motifs. It can bind to DDB1a in Y2H as…
AT4G34660	5.3759	1.58314	1.98875	1.00755	7	7	7	4	3.47952	1.49815	2.68188	0.693814	0.430561	SH3 DOMAIN-CONTAINING PROTEIN 2 (SH3P2)	SH3 domain-containing protein;(source:Araport11)
AT2G30210	0.626873	0.79357	0.392088	0.218065	3	4	2	3	0.710221	0.305077	0.117873	0.123053	0.429551	LACCASE 3 (LAC3)	putative laccase, a member of laccase family of genes (17 members in Arabidopsis).
AT1G64390	3.53167	1.86613	1.3973	0.887883	6	9	6	5	2.6989	1.14259	1.17771	0.360215	0.423355	GLYCOSYL HYDROLASE 9C2 (GH9C2)	glycosyl hydrolase 9C2;(source:Araport11)
AT1G14840	0.262649	0.801644	0.136545	0.31352	4	5	4	4	0.532147	0.225032	0.381127	0.12514	0.422876	MICROTUBULE-ASSOCIATED PROTEINS 70-4 (MAP70-4)	Encodes a microtubule associated protein (MAP70-4). Expressed in all tissues.
AT5G61970	0.631235	0.452902	0.165332	0.290253	4	3	2	6	0.542068	0.227793	0.126101	0.0883325	0.420228		signal recognition particle-related / SRP-like protein;(source:Araport11)
AT1G07985	1.41006	0.568086	0.604961	0.224874	2	2	2	1	0.989073	0.414917	0.595365	0.268763	0.419501		Expressed protein;(source:Araport11)
AT3G49720	0.670996	0.775797	0.410204	0.193573	3	3	3	2	0.723396	0.301888	0.0741054	0.153181	0.417321	(CGR2)	Encodes CGR2 (cotton Golgi-related 2). CGR2 and a close homologue CGR3 have overlapping roles in plant growth and pectin methylesterification in the Golgi apparatus.
AT2G23350	0.667908	0.247462	0.276088	0.105326	3	2	3	1	0.457685	0.190707	0.297301	0.120747	0.416678	POLY(A) BINDING PROTEIN 4 (PAB4)	polyadenylate-binding protein, putative / PABP, putative.Member of the Class II family of PABP proteins. Highly and ubiquitously expressed. The mRNA is cell-to-cell mobile.
AT2G38040	0.910558	0.94451	0.264937	0.495881	5	8	4	6	0.927534	0.380409	0.0240079	0.163302	0.41013	ACETYL CO-ENZYME A CARBOXYLASE CARBOXYLTRANSFERASE ALPHA SUBUNIT (CAC3)	encodes the carboxyltransferase alpha subunit of acetyl-CoA carboxylase, involved in de novo fatty acid biosynthesis
AT1G06220	0.822908	0.810108	0.30441	0.352854	3	5	3	5	0.816508	0.328632	0.00905117	0.0342547	0.402485	MATERNAL EFFECT EMBRYO ARREST 5 (MEE5)	Encodes a protein with similarity to splicing factor Snu114. Snu114 is thought to be involved in activation of the splicosome. Loss of GFA1 function results in reduced female fertility. Approximately 50% of ovules abort due to defects in the female gametophyte. In mutant gametophytes antipodal cells express egg cell markers suggesting a defect in specification of cell fate.GFA1 is also required t…
AT3G23820	1.22608	1.83417	0.708919	0.520249	4	5	3	4	1.53012	0.614584	0.429985	0.13341	0.401657	UDP-D-GLUCURONATE 4-EPIMERASE 6 (GAE6)	Encodes a UDP-D-glucuronate 4-epimerase involved in pectin biosynthesis in the cell wall and affects cell wall integrity and immunity to fungi and bacteria. The mRNA is cell-to-cell mobile.
AT3G07810	0.945697	0.716302	0.320227	0.34229	3	5	3	3	0.831	0.331259	0.162207	0.015601	0.398627		RNA-binding (RRM/RBD/RNP motifs) family protein;(source:Araport11)
AT3G01780	0.595139	0.473472	0.319284	0.102636	4	5	4	3	0.534306	0.21096	0.0860319	0.153193	0.39483	(TPLATE)	Encodes TPLATE, a cytokinesis protein targeted to the cell plate. Functions in vesicle-trafficking events required for site-specific cell wall modifications during pollen germination and for anchoring of the cell plate to the mother wall at the correct cortical position.
AT1G48410	2.24382	0.985378	0.694663	0.566889	7	8	7	8	1.6146	0.630776	0.889856	0.0903503	0.39067	ARGONAUTE 1 (AGO1)	Encodes an RNA Slicer that selectively recruits microRNAs and siRNAs. There is currently no evidence that AGO1 Slicer is in a high molecular weight RNA-induced silencing complex (RISC). Mutants are defective in post-transcriptional gene silencing and have pleiotropic developmental and morphological defects. Through its action on the regulation of ARF17 expression, the protein regulates genes invo…
AT2G33340	0.443167	0.315657	0.203438	0.0905637	2	3	2	2	0.379412	0.147001	0.0901634	0.0798141	0.387443	MOS4-ASSOCIATED COMPLEX 3B (MAC3B)	Encodes MAC3B, a U-box proteins with homology to the yeast and human E3 ubiquitin ligase Prp19. Associated with the MOS4-Associated Complex (MAC). Involved in plant innate immunity.
AT2G43050	1.27339	0.427836	0.430189	0.214194	3	2	4	3	0.850611	0.322192	0.597895	0.152731	0.378777	(ATPMEPCRD)	Plant invertase/pectin methylesterase inhibitor superfamily;(source:Araport11)
AT1G20960	0.520637	0.632985	0.184533	0.250404	2	5	2	6	0.576811	0.217469	0.0794419	0.0465775	0.377019	EMBRYO DEFECTIVE 1507 (emb1507)	Similar to DEAD/DExH box ATP-dependent RNA helicase . Required for proper splicing of FLC. Mutants have reduced FLC levels and are early flowering.
AT4G27500	4.07689	1.68759	1.29422	0.838162	6	13	7	9	2.88224	1.06619	1.6895	0.322482	0.369918	PROTON PUMP INTERACTOR 1 (PPI1)	interacts with H+-ATPase, and regulates its activity The mRNA is cell-to-cell mobile.
AT2G23550	0.818127	0.345237	0.306126	0.121047	2	2	2	2	0.581682	0.213587	0.334384	0.13087	0.367188	METHYL ESTERASE 6 (MES6)	Encodes a protein predicted to act as a carboxylesterase. It has similarity to the SABP2 methyl salicylate esterase from tobacco but no enzymatic activity has been identified for this protein.
AT1G48920	0.693327	1.34229	0.295336	0.44427	3	8	3	6	1.01781	0.369803	0.458889	0.105312	0.363332	NUCLEOLIN LIKE 1 (NUC-L1)	Encodes ATNUC-L1 (NUCLEOLIN LIKE 1), the predominant form of the two nucleolin proteins found in Arabidopsis. This protein is involved in rRNA processing, ribosome biosynthesis, and vascular pattern formation. PARL1 localizes to the nucleolus and parl1 mutants accumulate elevated levels of the unspliced 35S pre-rRNA. parl1 mutants also have defects in cotyledon, leaf, sepal, and petal vein patter…
AT4G11420	0.864661	1.06857	0.424631	0.259077	3	5	2	5	0.966615	0.341854	0.144184	0.117064	0.353661	EUKARYOTIC TRANSLATION INITIATION FACTOR 3A (EIF3A)	Encodes a subunit of eukaryotic initiation factor 3 (eIF3), a multisubunit complex that is required for binding of mRNA to 40 S ribosomal subunits, stabilization of ternary complex binding to 40 S subunits, and dissociation of 40 and 60 S subunits.
AT2G20580	1.14641	1.0544	0.361261	0.405344	6	5	4	6	1.10041	0.383303	0.0650639	0.0311712	0.348328	26S PROTEASOME REGULATORY SUBUNIT S2 1A (RPN1A)	encoding the RPN subunits of the 26S proteasome The mRNA is cell-to-cell mobile.
AT1G10840	0.310876	0.251685	0.140809	0.0541367	2	2	2	1	0.281281	0.097473	0.0418549	0.0612868	0.346533	TRANSLATION INITIATION FACTOR 3 SUBUNIT H1 (TIF3H1)	Encodes eukaryotic initiation factor 3H1 subunit (TIF3H1).
AT5G20290	0.834701	0.95559	0.294152	0.321269	4	6	3	3	0.895146	0.307711	0.0854812	0.0191749	0.343755		Ribosomal protein S8e family protein;(source:Araport11)
AT3G57150	2.12072	1.22605	0.825811	0.306862	4	5	3	3	1.67338	0.566336	0.632628	0.366952	0.338438	HOMOLOGUE OF NAP57 (NAP57)	Encodes a putative pseudouridine synthase (NAP57).
AT5G47210	1.65458	0.801126	0.443981	0.386267	3	5	2	4	1.22785	0.415124	0.603484	0.04081	0.338089		Hyaluronan / mRNA binding family;(source:Araport11)
AT5G26742	14.1829	18.4951	5.89642	5.04998	13	26	13	15	16.339	5.4732	3.04924	0.598525	0.334977	EMBRYO DEFECTIVE 1138 (emb1138)	DEAD box RNA helicase (RH3);(source:Araport11)
AT2G42570	3.31753	1.41477	0.935224	0.639751	3	5	3	2	2.36615	0.787488	1.34546	0.20893	0.332814	TRICHOME BIREFRINGENCE-LIKE 39 (TBL39)	Encodes a member of the TBL (TRICHOME BIREFRINGENCE-LIKE) gene family containing a plant-specific DUF231 (domain of unknown function) domain. TBL gene family has 46 members, two of which (TBR/AT5G06700 and TBL3/AT5G01360) have been shown to be involved in the synthesis and deposition of secondary wall cellulose, presumably by influencing the esterification state of pectic polymers. A nomenclature…
AT1G33140	5.35139	10.3179	2.54199	2.66196	4	11	4	5	7.83463	2.60197	3.51182	0.0848356	0.332112	PIGGYBACK2 (PGY2)	Encodes ribosomal protein L9. Identified in a screen for enhancers of as1. as1/pgy double mutants show defects in leaf vascular patterning and adaxial cell fate. Double mutant analysis indicates pgy genes function in the same pathway as REV, KAN1 and KAN2. The mRNA is cell-to-cell mobile.
AT3G58570	2.66554	1.86622	1.04953	0.429401	11	12	9	10	2.26588	0.739463	0.5652	0.438495	0.326347		P-loop containing nucleoside triphosphate hydrolases superfamily protein;(source:Araport11)
AT1G49040	1.74916	0.717128	0.423378	0.360817	4	8	3	6	1.23315	0.392098	0.729759	0.0442378	0.317965	STOMATAL CYTOKINESIS-DEFECTIVE 1 (SCD1)	Encodes soluble protein containing N-terminal DENN domain and eight C-terminal WD-40 repeats. Involved in cytokinesis of guard mother cells and leaf epidermal cells. The overall growth and development of mutant plants is severely affected, they are smaller than wt, with defects in seedling development, leaf expansion and flower morphology which renders the mutant conditionally sterile.
AT5G44070	0.753865	0.68694	0.10933	0.345131	3	6	2	5	0.720402	0.227231	0.0473226	0.166736	0.315422	CADMIUM SENSITIVE 1 (CAD1)	Phytochelatin synthase gene confers tolerance to cadmium ions. Catalyzes phytochelatin (PC) synthesis from glutathione (GSH) in the presence of Cd2+, Zn2+, Cu2+ and Fe3+, but not by Co2+ or Ni2+. The mRNA is cell-to-cell mobile.
AT5G04990	0.59251	0.241931	0.103074	0.157914	2	2	1	2	0.41722	0.130494	0.247897	0.0387776	0.31277	SAD1/UNC-84 DOMAIN PROTEIN 1 (SUN1)	Encodes a member of the Sad1/UNC-84 (SUN)-domain proteins: AtSUN1(At5g04990), AtSUN2(AT3G10730). SUN domain proteins are part of the cytoskeletal-nucleoskeletal bridging complexes. AtSUN1 and AtSUN2 are localized to the nuclear envelope and are present as homomers and heteromers in vivo.Encodes an outer nuclear membrane protein that anchors RanGAP1 to the nuclear envelope. It interacts with WPP d…
AT3G58510	12.151	5.638	4.4676	1.01598	10	14	11	9	8.8945	2.74179	4.60538	2.44067	0.308257		DEA(D/H)-box RNA helicase family protein;(source:Araport11)
AT2G38750	6.25299	10.7511	2.28003	2.95269	3	12	4	7	8.50203	2.61636	3.18062	0.475637	0.307734	ANNEXIN 4 (ANNAT4)	Annexins are a family of calcium dependent membrane binding proteins though to be involved in Golgi mediated secretion. This is one of four annexins identified in Arabidopsis.
AT2G45810	0.102253	0.1908	0.0324584	0.056972	3	6	3	4	0.146527	0.0447152	0.0626123	0.0173337	0.305168		DEA(D/H)-box RNA helicase family protein;(source:Araport11)
AT3G13580	0.273167	0.213614	0.0511314	0.0966622	4	9	4	3	0.24339	0.0738968	0.0421108	0.0321952	0.303614		Ribosomal protein L30/L7 family protein;(source:Araport11)
AT3G56150	0.926614	1.20325	0.336627	0.296742	4	7	4	3	1.06493	0.316685	0.195612	0.0282029	0.297375	EUKARYOTIC TRANSLATION INITIATION FACTOR 3C (EIF3C)	member of eIF3c - eukaryotic initiation factor 3c
AT3G04400	5.84163	5.52357	1.49359	1.8522	6	5	4	4	5.6826	1.67289	0.224907	0.253572	0.294389	EMBRYO DEFECTIVE 2171 (emb2171)	Ribosomal protein L14p/L23e family protein;(source:Araport11)
AT5G62700	1.48434	4.59967	0.722179	1.06658	3	9	5	7	3.04201	0.894379	2.20287	0.243527	0.294009	TUBULIN BETA CHAIN 3 (TUB3)	encodes tubulin beta-2/beta-3 chain The mRNA is cell-to-cell mobile.
AT3G45780	4.06235	2.78858	0.877155	1.10706	7	13	8	11	3.42546	0.992106	0.900695	0.162565	0.289627	PHOTOTROPIN 1 (PHOT1)	Blue-light photoreceptor. Contains a light activated serine-threonine kinase domain and LOV1 and LOV2 repeats. Mutants are defective in blue-light response. Mediates blue light-induced growth enhancements. PHOT1 and PHOT2 mediate blue light-dependent activation of the plasma membrane H+-ATPase in guard cell protoplasts. PHOT1 undergoes blue-light-dependent autophosphorylation. At least eight phos…
AT3G15000	0.658944	1.05013	0.249756	0.242246	3	3	2	3	0.854538	0.246001	0.276611	0.00531013	0.287876	RNA-EDITING FACTOR INTERACTING PROTEIN 1 (RIP1)	Encodes RIP1 (RNA-editing factor interacting protein 1). Involved in chloroplast and mitochondrial RNA editing. The mRNA is cell-to-cell mobile.
AT2G25430	0.910777	1.16665	0.180656	0.417221	3	6	2	5	1.03871	0.298939	0.180931	0.167277	0.287797		epsin N-terminal homology (ENTH) domain-containing protein / clathrin assembly protein-like protein;(source:Araport11)
AT4G09800	0.922629	3.25229	0.591803	0.606143	2	4	3	3	2.08746	0.598973	1.64732	0.0101395	0.286939	S18 RIBOSOMAL PROTEIN (RPS18C)	encodes a ribosomal protein S18C, a constituent of the small subunit of the ribosomal complex
AT5G60980	4.9502	2.2206	1.60232	0.430289	3	8	5	6	3.5854	1.0163	1.93012	0.828751	0.283456	(NTF2)	Nuclear transport factor 2 (NTF2) family protein with RNA binding (RRM-RBD-RNP motifs) domain-containing protein;(source:Araport11)
AT5G62390	2.96235	5.86441	1.34189	1.14842	3	11	4	8	4.41338	1.24516	2.05206	0.136803	0.282133	BCL-2-ASSOCIATED ATHANOGENE 7 (BAG7)	A member of Arabidopsis BAG (Bcl-2-associated athanogene) proteins, plant homologs of mammalian regulators of apoptosis. Plant BAG proteins are multi-functional and remarkably similar to their animal counterparts, as they regulate apoptotic-like processes ranging from pathogen attack, to abiotic stress, to plant development. Localized to the ER. Necessary for the proper maintenance of the unfolde…
AT4G25550	0.723586	1.54972	0.454789	0.182681	3	3	3	3	1.13665	0.318735	0.584167	0.192409	0.280415		Cleavage/polyadenylation specificity factor, 25kDa subunit;(source:Araport11)
AT3G61240	1.23261	0.590092	0.325631	0.183382	4	7	3	5	0.911351	0.254507	0.454329	0.100585	0.279263		DEA(D/H)-box RNA helicase family protein;(source:Araport11)
AT3G48860	0.482052	0.530424	0.153871	0.128806	3	2	2	3	0.506238	0.141338	0.0342044	0.0177236	0.279194	STOMATAL CYTOKINESIS DEFECTIVE 2 (SCD2)	coiled-coil protein;(source:Araport11)
AT5G37720	0.650538	0.575924	0.172765	0.162725	2	3	2	3	0.613231	0.167745	0.0527599	0.00709929	0.273543	(ALY4)	Encodes a member of a family of proteins involved in export of RNAs from the nucleus and transcriptional coactivation.
AT5G20200	0.635319	0.144873	0.12818	0.0835322	3	3	3	3	0.390096	0.105856	0.346797	0.0315708	0.271359		nucleoporin-like protein;(source:Araport11)
AT5G55240	3.83267	15.3556	2.36203	2.78757	2	9	6	7	9.59411	2.5748	8.14791	0.300901	0.268373	ARABIDOPSIS THALIANA PEROXYGENASE 2 (ATPXG2)	Catalyze hydroperoxide-dependent mono-oxygenation reactions. Require calcium for peroxygenase activity. Probably deeply buried in lipid droplets or microsomes.
AT2G33380	1.57259	2.23858	0.489253	0.524767	2	3	2	1	1.90558	0.50701	0.470926	0.0251125	0.266065	RESPONSIVE TO DESICCATION 20 (RD20)	Encodes a calcium binding protein whose mRNA is induced upon treatment with NaCl, ABA and in response to desiccation. mRNA expression under drought conditions is apparent particularly in leaves and flowers. Isoform of caleosin with a role as a peroxygenase involved in oxylipin metabolism during biotic and abiotic stress. Involved in the production of 2-hydroxy-octadecatrienoic acid. The peroxygen…
AT5G55000	0.994622	1.07256	0.232704	0.30403	2	6	2	5	1.03359	0.268367	0.0551135	0.0504354	0.259645	(FIP2)	FH protein interacting protein FIP2
AT5G43960	1.48578	0.647689	0.301614	0.250333	2	3	2	2	1.06673	0.275974	0.592618	0.0362614	0.258709		Nuclear transport factor 2 (NTF2) family protein with RNA binding (RRM-RBD-RNP motifs) domain-containing protein;(source:Araport11)
AT1G67680	0.850418	1.18418	0.197674	0.325832	3	9	3	5	1.0173	0.261753	0.236005	0.0906217	0.257302		SRP72 RNA-binding domain-containing protein;(source:Araport11)
AT4G28880	0.787789	0.532994	0.145554	0.193715	2	5	2	3	0.660392	0.169635	0.180167	0.0340548	0.25687	CASEIN KINASE I-LIKE 3 (ckl3)	casein kinase I-like 3;(source:Araport11)
AT3G14360	2.59641	2.25329	0.799101	0.415446	4	8	4	4	2.42485	0.607274	0.242624	0.271285	0.250437		alpha/beta-Hydrolases superfamily protein;(source:Araport11)
AT5G15200	2.59143	2.20025	0.537234	0.651434	4	4	4	3	2.39584	0.594334	0.276606	0.0807511	0.248069		Ribosomal protein S4;(source:Araport11)
AT5G02530	1.58618	0.893289	0.245535	0.368779	3	4	3	5	1.23973	0.307157	0.489945	0.0871466	0.247761	(ALY2)	RNA-binding (RRM/RBD/RNP motifs) family protein;(source:Araport11)
AT1G27090	1.82307	1.02861	0.26866	0.436343	3	5	2	3	1.42584	0.352501	0.561768	0.11857	0.247224		glycine-rich protein;(source:Araport11)
AT3G09500	0.45245	0.640569	0.0713362	0.198757	2	2	1	2	0.546509	0.135047	0.13302	0.0901003	0.247108		Ribosomal L29 family protein;(source:Araport11)
AT2G41840	4.82271	3.23386	1.16806	0.822548	3	8	4	4	4.02828	0.995306	1.12349	0.244317	0.24708		Ribosomal protein S5 family protein;(source:Araport11)
AT5G08180	4.74084	1.08383	0.838591	0.579583	3	3	3	2	2.91233	0.709087	2.5859	0.183147	0.243477		Ribosomal protein L7Ae/L30e/S12e/Gadd45 family protein;(source:Araport11)
AT3G15010	1.78938	0.638689	0.270513	0.317932	3	3	3	2	1.21404	0.294222	0.813663	0.0335302	0.242351		RNA-binding (RRM/RBD/RNP motifs) family protein;(source:Araport11)
AT4G27090	0.553347	0.707983	0.11062	0.192694	2	3	2	1	0.630665	0.151657	0.109344	0.0580349	0.240472		Ribosomal protein L14;(source:Araport11)
AT2G41475	5.40359	2.26101	1.35991	0.398216	2	3	2	3	3.8323	0.879061	2.22214	0.680018	0.229382	EMBRYO-SPECIFIC PROTEIN 3A (ATS3A)	Embryo-specific protein 3, (ATS3);(source:Araport11)
AT3G43810	1.68189	2.33167	0.637281	0.256423	2	3	2	2	2.00678	0.446852	0.459461	0.269307	0.222671	CALMODULIN 7 (CAM7)	EF hand domain protein encodes a calmodulin. Can functionally complement a yeast CaM mutant.
AT4G00660	4.79801	2.70248	1.02743	0.638695	5	8	5	5	3.75024	0.833063	1.48176	0.274877	0.222136	RNAHELICASE-LIKE 8 (RH8)	RNAhelicase-like 8;(source:Araport11)
AT1G27430	0.423924	0.534484	0.13164	0.0792188	5	5	3	2	0.479204	0.105429	0.0781773	0.0370675	0.22001		GYF domain-containing protein;(source:Araport11)
AT2G40590	9.90797	0.316474	2.14743	0.0936884	3	4	3	3	5.11222	1.12056	6.78221	1.45221	0.219192		Ribosomal protein S26e family protein;(source:Araport11)
AT1G05190	0.850876	1.12324	0.281801	0.149809	2	7	3	2	0.987058	0.215805	0.19259	0.093332	0.218634	EMBRYO DEFECTIVE 2394 (emb2394)	Encodes the plastid 50S ribosomal protein L6.
AT1G20220	3.56036	1.96258	0.764311	0.433662	3	4	3	2	2.76147	0.598987	1.1298	0.233805	0.216909		Alba DNA/RNA-binding protein;(source:Araport11)
AT3G13670	0.586295	0.19674	0.120061	0.0484731	3	2	2	1	0.391517	0.0842669	0.275457	0.0506201	0.215232	PHOTOREGULATORY PROTEIN KINASE 1 (PPK1)	MUT9-like protein kinase. Contributes to phosphorylation of photoexcited CRY2. Interaction with CRY2 occurs via the non catalytic PPKC domain.
AT5G04280	0.676773	0.597702	0.0836927	0.184483	1	4	2	2	0.637238	0.134088	0.0559114	0.0712694	0.21042	RNA-BINDING GLYCINE-RICH PROTEIN B3 (RBGB3)	Encodes one of the zinc finger-containing glycine-rich RNA-binding proteins involved in cold tolerance: AT3G26420 (ATRZ-1A), AT1G60650 (AtRZ-1b), AT5G04280 (AtRZ-1c). It also, along with AtRZ-1b, plays important roles in plant development, pre- mRNA splicing, and general gene expression.
AT1G58380	0.322689	0.868422	0.0557374	0.187528	3	8	3	3	0.595556	0.121633	0.385892	0.0931898	0.204234	(XW6)	Ribosomal protein S5 family protein;(source:Araport11)
AT4G34670	4.64442	1.19344	0.999674	0.168176	4	6	4	4	2.91893	0.583925	2.44021	0.587958	0.200047		Ribosomal protein S3Ae;(source:Araport11)
AT5G58430	0.482311	0.456489	0.083456	0.099787	3	2	2	2	0.4694	0.0916215	0.0182588	0.0115477	0.195189	EXOCYST SUBUNIT EXO70 FAMILY PROTEIN B1 (EXO70B1)	A member of EXO70 gene family, putative exocyst subunits, conserved in land plants. Arabidopsis thaliana contains 23 putative EXO70 genes, which can be classified into eight clusters on the phylogenetic tree.
AT4G24680	2.79482	0.581873	0.265607	0.350901	10	5	7	7	1.68835	0.308254	1.56479	0.0603123	0.182577	MODIFIER OF SNC1 (MOS1)	Encodes MOS1 (MODIFIER OF snc1). MOS1 contains a BAT2 domain that is conserved in plants and animals. MOS1 regulates the expression of SNC1, a TIR-NB-LRR-type of R protein.
AT3G18035	0.679482	0.475579	0.0771945	0.133546	3	4	2	3	0.577531	0.10537	0.144181	0.0398468	0.18245	(HON4)	A linker histone like protein
AT3G50370	4.70896	0.815394	0.6192	0.375002	14	10	12	9	2.76218	0.497101	2.75317	0.172674	0.179967		hypothetical protein;(source:Araport11)
AT3G07030	0.795438	0.350831	0.11143	0.0756556	2	2	1	1	0.573135	0.0935429	0.314385	0.0252965	0.163213		Alba DNA/RNA-binding protein;(source:Araport11)
AT3G49910	4.77709	1.25129	0.503765	0.466019	4	4	3	5	3.01419	0.484892	2.49312	0.026691	0.16087		Translation protein SH3-like family protein;(source:Araport11)
AT1G75660	0.79008	0.328989	0.0961934	0.0766818	2	2	2	1	0.559534	0.0864376	0.32604	0.0137968	0.154481	5'-3' EXORIBONUCLEASE 3 (XRN3)	Encodes a protein with similarity to yeast 5'-3'exonucleases and can functionally complement the yeast mutations. In Arabidopsis XRN3 acts as a suppressor of posttranscriptional gene silencing. Mutants accumulate excised miRNA products suggesting that XRN3 is involved in degradation of these products.
AT1G24300	2.01693	0.547952	0.29199	0.101749	5	5	3	3	1.28244	0.19687	1.03873	0.134521	0.153512		GYF domain-containing protein;(source:Araport11)
AT2G44120	2.83665	5.18627	0.807215	0.405459	4	10	5	3	4.01146	0.606337	1.66143	0.284084	0.151151		Ribosomal protein L30/L7 family protein;(source:Araport11)
AT1G14320	1.92886	1.31823	0.390287	0.0443986	2	5	3	2	1.62355	0.217343	0.431786	0.24458	0.133869	SUPPRESSOR OF ACAULIS 52 (SAC52)	Encodes a ribosomal protein L10 and may be involved in translation regulation. Semi-dominant mutations in SAC552 can suppress defects in acaulis5, which encodes a thermospermine synthase, by enhancing translation of acl5 and itself.
AT2G19730	1.49452	4.11924	0.4218	0.302184	2	5	2	3	2.80688	0.361992	1.85596	0.0845816	0.128966		Ribosomal L28e protein family;(source:Araport11)
AT1G27400	1.11317	6.91236	0.193745	0.801775	2	3	1	4	4.01276	0.49776	4.10065	0.429942	0.124044		Ribosomal protein L22p/L17e family protein;(source:Araport11)
AT5G03040	0.921255	0.197748	0.103024	0.0260772	2	1	2	2	0.559501	0.0645508	0.511597	0.0544098	0.115372	IQ-DOMAIN 2 (iqd2)	IQ-domain 2;(source:Araport11)
AT3G60190	0.254382	2.56643	0.0847169	0.205175	2	14	1	6	1.41041	0.144946	1.63487	0.085177	0.102769	DYNAMIN-LIKE 1E (DL1E)	At3g60190 encodes Arabidopsis dynamin-related protein 1E, DRP1E, also known as EDR3, ADL4 and ADL1E, which is 624 amino acid residues long, has a predicted mass of 69.8 kDa and a pI of 7.5. Dynamin-related protein 1E belongs to a plant-specific subclass of dynamin-related proteins (DRP1), consisting of five members in Arabidopsis (A, B, C, D, E). This class is characterized by having an N-termina…
AT1G68720	0.277769	0.143602	0	0	2	3	0	0	0.210685	0	0.0948704	0	0	TRNA ARGININE ADENOSINE DEAMINASE (TADA)	Encodes the chloroplastic A-to-I tRNA editing enzyme.
AT5G63860	0.444701	1.77604	0	0	3	6	0	0	1.11037	0	0.9414	0	0	UVB-RESISTANCE 8 (UVR8)	UV-B-specific signaling component that orchestrates expression of a range of genes with vital UV-protective functions. Located in the nucleus and the cytosol. Associates with chromatin via histones. UV-B light promotes URV8 protein accumulation in the nucleus. UVR8 interaction with COP1 is negatively regulated by RUP1 and RUP2.
